# Causal analysis of rock–biodiversity relationships over the global Phanerozoic challenges rock record bias and common cause hypothesis

**DOI:** 10.64898/2026.10.22.761025

**Authors:** Alexis Rojas, Gregor Mathes, Andreas Futschik

## Abstract

Sampled marine biodiversity covaries strongly with sedimentary rock quantity over the Phanerozoic, but the respective contributions of different potential causes remain unsettled. Although regional studies show that rock-record bias accounts for more variation in sampled marine biodiversity than common-cause mechanisms, evaluating this relationship across the global Phanerozoic record remains difficult because fossil databases are inherently biased toward fossiliferous strata. To address this limitation, we compiled literature-derived measures of global marine biodiversity and sedimentary strata, along with an existing sea-level curve. Using an information-theoretic causal framework, we then evaluated the relative contributions of rock-record bias and common-cause hypotheses to Phanerozoic-scale variation in sampled marine biodiversity. Our results show a strong contemporaneous causality of marine strata on sampled biodiversity, indicating that rock record bias detected at regional scales extends to the global scale. However, neither rock record bias nor common-cause mechanisms accounts for most Phanerozoic-scale patterns in sampled biodiversity, and additional unmeasured factors likely contribute. Finally, we find tentative evidence that synergistic causality between geologically mediated sampling biases and forces shaping the underlying biological signal contributes to global Phanerozoic patterns in sampled biodiversity.
