## Supplementary material for "Causal analysis of rock–biodiversity relationships over the global Phanerozoic challenges rock record bias and common cause hypothesis": Data S1

bin	bin_name	publications_ENV	citing_articles_ENV	times_cited_ENV	H_index_ENV	UT_ENV	genera_ENV	publications_RR	citing_articles_RR	times_cited_RR	H_index_RR	UT_RR	genera_RR	publications_FR	citing_articles_FR	times_cited_FR	H_index_FR	UT_FR	genera_FR	publications_TOT	UT_TOT	genera_TOT	strata_area_sum	strata_area_sq_km	strata_area_mean	strata_n_units	strata_n_colls	strata_n_occs	FI_index_mean	SL_mean	TGE_SL_mean	PBDB_genera	PBDB_collections	PBDB_formations	divSIB	divCSIB
1	Cambrian 1	11	115	117	5	0	0	6	46	46	4	0	0	5	146	152	4	0	0	11	0	0	0	0	0	0	0	0	0.424685209	22.66666667	69.77777778	6	7	4	NA	NA
2	Cambrian 2	104	1384	2220	25	21	40	55	898	1202	19	12	17	38	438	630	17	15	36	104	21	40	294239.552	0.294239552	4903.993	60	451	3764	0.42485722	37.33333333	71.66666667	301	913	141	95.518	NA
3	Cambrian 3	84	873	1286	21	36	65	51	571	827	17	21	48	40	399	561	14	29	59	84	36	65	918100.546	0.918100546	8053.514	114	1130	6527	0.429099743	-4.2	45.9	694	1643	225	225.758	207.8199338
4	Cambrian 4	35	368	473	13	17	29	21	185	210	9	12	24	18	229	255	10	14	25	35	17	29	248350.426	0.248350426	5775.591	43	398	2398	0.43340989	-23.28571429	43.28571429	587	1188	186	212.32	245.1022677
5	Cambrian 5	27	305	404	11	9	30	15	204	225	9	7	28	16	145	185	7	9	30	27	9	30	726375.295	0.726375295	7566.409	96	1619	8613	0.448008834	-19.45454545	50.27272727	684	2268	193	227.054	262.2467132
6	Ordovician 1	53	859	1038	17	21	57	31	496	578	12	9	31	27	392	500	13	20	54	53	21	57	670945.11	0.67094511	6389.953	105	790	3605	0.458743698	-7.111111111	65.44444444	663	1939	236	198.074	188.2695352
7	Ordovician 2	42	394	496	13	9	30	18	211	259	10	3	3	15	135	152	7	8	29	42	9	30	448478.857	0.448478857	5749.729	78	674	2896	0.465059283	-0.375	74.25	820	1662	214	267.066	285.8836115
8	Ordovician 3	88	1020	1476	19	24	55	54	722	904	17	16	37	36	458	548	13	21	46	88	24	55	1190202.39	1.19020239	7580.907	157	1202	7263	0.463256872	26.54545455	86.18181818	1176	2731	395	371.03	349.0695271
9	Ordovician 4	30	337	352	9	8	26	16	187	191	7	3	13	18	75	77	6	8	26	30	8	26	489047.571	0.489047571	6434.836	76	547	3425	0.459122866	80.5	101.5	1270	3053	429	340.932	339.6524621
10	Ordovician 5	296	3724	8765	52	91	212	142	2135	3616	30	46	139	118	1505	2513	23	76	196	296	91	212	3728066.225	3.728066225	9683.289	385	3775	27068	0.45655384	119.5555556	94.66666667	1505	5280	549	341.766	347.5567091
11	Silurian 1	134	1549	2351	24	29	69	77	1103	1460	20	18	58	44	373	502	13	23	66	134	29	69	1085297.992	1.085297992	5963.176	182	1684	11818	0.4463821	96.18181818	102.2727273	1084	2363	305	272.286	286.8683015
12	Silurian 2	156	1466	3006	31	24	84	84	925	1695	24	11	61	35	388	437	13	19	78	156	24	84	1435811.628	1.435811628	5202.216	276	2623	21243	0.419117994	61.69230769	81.30769231	1442	2509	448	363.152	312.0208679
13	Devonian 1	77	807	979	17	20	59	32	435	489	14	8	24	24	299	324	10	20	59	77	20	59	431667.518	0.431667518	4190.947	103	972	7272	0.4024239	57.66666667	92.22222222	1176	1142	236	395.242	387.6253468
14	Devonian 2	148	1477	1889	23	11	41	81	912	1027	18	11	42	52	501	625	15	25	69	148	27	85	353036.759	0.353036759	3238.869	109	618	4644	0.402693152	95.64705882	111.3529412	1373	1223	276	557.904	472.4800986
15	Devonian 3	173	1530	2353	25	37	90	113	1136	1676	22	25	68	81	814	1269	19	32	86	173	37	90	996074.388	0.996074388	3758.771	265	2559	22638	0.415940842	121.5454545	121	1439	3383	384	278.756	255.1083847
16	Devonian 4	161	2016	2882	28	24	52	95	1235	1719	24	11	21	46	619	836	17	20	47	161	24	52	945968.943	0.945968943	7390.382	128	1348	7452	0.42210027	113.1	110.4	596	1739	213	128.158	152.5946909
17	Devonian 5	142	1524	1898	25	28	58	60	760	904	17	9	13	37	350	412	11	27	54	142	28	58	311996.045	0.311996045	3670.542	85	982	4898	0.417586824	100.3571429	104.5714286	594	838	149	222.678	195.5578026
18	Carboniferous 1	69	876	1117	20	14	53	40	591	699	17	8	35	16	245	280	10	11	35	69	14	53	314660.459	0.314660459	4696.425	67	391	2988	0.420662326	104.9166667	102.25	744	910	185	259.544	257.5493388
19	Carboniferous 2	167	1997	2700	28	30	78	126	1687	2242	27	23	52	44	599	803	18	22	62	167	30	78	791730.297	0.791730297	7686.702	103	688	6991	0.408925661	129	116.875	922	1362	281	249.468	221.9056599
20	Carboniferous 3	35	329	361	10	6	30	17	135	137	6	3	24	9	27	17	3	5	29	35	6	30	395785.31	0.39578531	6708.226	59	538	4433	0.39702378	95.14285714	83.85714286	524	793	144	176.96	182.9857814
21	Carboniferous 4	115	1189	1571	19	18	53	74	780	1043	18	9	35	25	350	381	10	10	46	115	18	53	1385365.786	1.385365786	10495.195	132	929	5594	0.351579158	80.5625	16.25	730	1243	208	206.588	181.2108172
22	Carboniferous 5	42	380	484	14	4	6	25	264	318	10	2	2	7	36	42	3	3	4	42	4	6	755853.358	0.755853358	5859.328	129	1117	9835	0.34672068	84.22222222	17.22222222	576	923	139	125.014	162.0029572
23	Permian 1	72	924	1090	20	15	105	38	528	570	12	5	69	23	217	260	11	12	102	72	15	105	663569.768	0.663569768	4989.246	133	1431	6611	0.354719476	107.75	36.875	910	2682	252	280.976	272.4906022
24	Permian 2	71	950	1062	18	14	53	39	683	757	15	3	5	17	191	201	8	10	38	71	14	53	1274594.577	1.274594577	6187.352	206	3129	14968	0.362688347	109.9375	98.875	1296	4254	366	366.064	360.5950931
25	Permian 3	42	772	949	17	10	40	24	449	526	11	4	27	18	282	325	9	9	39	42	10	40	545263.407	0.545263407	3684.212	148	1895	11471	0.351927156	107.4	144.1	1161	3688	265	321.026	324.0664981
26	Permian 4	171	2992	4995	36	34	85	101	2187	3194	31	18	40	60	895	1365	22	31	84	171	34	85	2077550.704	2.077550704	8445.328	246	5195	29089	0.334112965	106.1538462	145.1538462	1176	6206	322	268.066	282.1424576
27	Triassic 1	95	1731	2637	31	9	21	39	891	1062	19	6	12	18	508	592	12	9	21	95	9	21	813057.397	0.813057397	6402.027	127	2843	10133	0.33386621	31	82.8	272	2395	144	40.592	64.51005639
28	Triassic 2	279	3502	5735	39	30	59	157	2340	3637	35	12	22	51	697	821	16	23	48	279	30	59	1117487.387	1.117487387	7163.381	156	1997	11441	0.316585442	21.66666667	64.33333333	682	2171	210	194.834	170.686653
29	Triassic 3	145	2094	3751	35	16	31	90	1426	2541	28	12	21	25	411	511	12	13	27	145	16	31	511198.003	0.511198003	9830.731	52	744	6280	0.319983688	23.2	64.5	716	964	130	277.818	267.7164468
30	Triassic 4	242	3228	4914	38	28	52	143	2096	2809	31	19	41	67	1040	1414	22	22	50	242	28	52	957470.28	0.95747028	5910.31	162	1672	10928	0.326134799	21.19230769	59.15384615	824	2900	228	219.304	228.1545963
31	Jurassic 1	100	1459	1818	24	19	38	43	638	722	16	11	29	22	270	293	10	13	34	100	19	38	226665.021	0.226665021	4197.5	54	891	2961	0.326989706	70.22222222	111	485	1295	106	129.36	128.7123575
32	Jurassic 2	54	804	998	19	19	48	24	318	353	12	10	35	26	412	524	15	17	46	54	19	48	325104.038	0.325104038	4780.942	68	1563	10281	0.316366825	93.875	129.375	586	2268	152	141.994	135.3985346
33	Jurassic 3	232	4306	10129	52	24	32	115	2433	4260	33	9	13	38	761	1000	18	16	22	232	24	32	500251.25	0.50025125	5684.673	88	2600	11957	0.317233423	103.6428571	133.3571429	600	2569	132	126.184	144.9639023
34	Jurassic 4	180	2421	3008	31	38	81	83	1127	1327	21	18	44	43	680	825	16	27	69	180	38	81	691837.125	0.691837125	5124.719	135	1299	6742	0.340777565	123.4	159.2	861	2321	200	233.672	227.4149187
35	Jurassic 5	318	4445	7114	45	47	101	190	2740	4088	36	30	74	79	1209	1862	26	28	65	318	47	101	1372606.716	1.372606716	6073.481	226	1775	11638	0.370633248	147.3125	187.5	1185	3431	345	265.466	238.2791715
36	Jurassic 6	341	5048	7048	42	30	63	185	3112	3911	35	19	43	51	951	1121	19	20	44	341	30	63	238651.428	0.238651428	4114.68	58	689	6152	0.384133102	137.1666667	176.5	642	788	113	217.266	246.0928278
37	Cretaceous 1	165	2291	3243	30	19	35	77	1215	1514	21	6	12	24	354	385	11	11	23	165	19	35	246548.571	0.246548571	3081.857	80	828	6264	0.399664385	131.5454545	179.1818182	690	1019	153	287.302	290.4232585
38	Cretaceous 2	159	1983	2434	28	21	39	64	1057	1172	20	6	8	27	407	448	10	15	33	159	21	39	241804.241	0.241804241	2844.756	85	724	3949	0.44079184	133.4545455	193.7272727	768	1024	185	332.292	346.0885146
39	Cretaceous 3	297	4729	8213	48	29	51	172	3249	5114	41	14	36	46	816	1249	19	12	31	297	29	51	462599.866	0.462599866	5930.768	78	645	3563	0.446809375	156.625	211.625	888	952	149	400.908	384.1542598
40	Cretaceous 4	255	4342	5398	42	38	75	136	2565	3031	31	20	44	40	624	693	16	21	44	255	38	75	847991.522	0.847991522	7125.979	119	1285	7439	0.497556783	154.6923077	200	1028	1379	215	451.982	435.7377536
41	Cretaceous 5	275	4240	5749	42	31	56	131	1950	2301	27	11	21	28	269	298	10	12	32	275	31	56	1043245.814	1.043245814	8087.177	129	1331	8852	0.509184003	159.7142857	203.8571429	993	1658	207	336.208	366.7451785
42	Cretaceous 6	375	5388	7139	42	72	116	196	3214	4056	35	41	50	63	741	892	17	39	93	375	72	116	1724826.644	1.724826644	7912.049	218	2478	11203	0.519221083	155.7	208.6	994	2731	271	290.568	336.0657401
43	Cretaceous 7	259	5050	6283	38	30	57	129	2628	3075	28	16	32	34	528	564	14	20	40	259	30	57	961793.919	0.961793919	5559.502	173	1512	9056	0.536988159	125.7272727	199.8181818	1298	2254	289	407.166	370.7620727
44	Cretaceous 8	356	5976	9230	50	38	71	130	2784	3164	33	18	39	58	1089	1234	20	25	57	356	38	71	1458334.677	1.458334677	7595.493	192	2219	19503	0.539324439	97.16666667	189.1666667	1370	2477	201	290.02	377.343466
45	Cenozoic 1	120	1951	2399	25	12	56	54	1201	1436	19	6	19	31	480	605	15	10	53	120	12	56	507465.185	0.507465185	4159.551	122	1494	19075	0.53401952	97.9	196.1	1613	1850	189	487.642	454.0747684
46	Cenozoic 2	175	2258	2886	28	25	79	73	1161	1357	18	7	41	35	439	516	12	13	58	175	25	79	956285.776	0.956285776	4904.03	195	1864	14758	0.524972098	105.7333333	202.9333333	2384	2973	334	690.59	636.4398141
47	Cenozoic 3	117	1282	1679	21	8	14	53	573	668	14	6	12	24	429	505	11	7	13	117	8	14	1198516.429	1.198516429	5574.495	215	2172	21496	0.512961617	91.875	183.75	2307	2583	305	616.696	639.4808257
48	Cenozoic 4	129	1450	1998	24	16	61	53	615	721	15	8	20	36	483	698	15	12	50	129	16	61	1208348.966	1.208348966	6496.5	186	1518	14506	0.501472167	60.5	144.7	1968	2107	315	645.18	716.916372
49	Cenozoic 5	465	6215	9111	48	59	171	220	3567	4536	36	27	62	109	1377	1727	24	41	135	465	59	171	1206388.055	1.206388055	4323.972	279	2272	24257	0.503206354	16.91666667	93.75	3469	4322	564	1016.464	938.7982529
50	Cenozoic 6	1346	17993	43159	93	125	168	513	8138	15939	68	70	80	174	2560	4138	34	81	125	1346	125	168	1949996.499	1.949996499	4054.047	481	4518	60781	0.453663129	3.636363636	35	4283	8383	730	963.438	NA
